# A cellular assay for spike/ACE2 fusion: quantification of fusion-inhibitory antibodies after COVID-19 and vaccination

**DOI:** 10.1101/2022.06.09.495433

**Authors:** Fabien Abdul, Pascale Ribaux, Aurélie Caillon, Astrid Malézieux-Picard, Virginie Prendki, Nikolay Zhukovsky, Flavien Delhaes, Karl-Heinz Krause, Olivier Preynat-Seauve

## Abstract

Not all antibodies against SARS-CoV-2 inhibit viral entry and hence infection. Neutralizing antibodies are more likely to reflect real immunity, however certain of these tests investigate protein/protein interaction rather than the fusion event. Viral and pseudoviral entry assays detect functionally active antibodies, however they are cumbersome and burdened by biosafety and standardization issues. We have developed a Spike/ACE2-dependant cell-to-cell fusion assay, based on a split luciferase. Hela cells stably transduced with Spike and a large fragment of luciferase were co-cultured with Hela cells transduced with ACE2 and the complementary small fragment of luciferase. Within 24h, cell fusion occured allowing the measurement of luminescence. Light emission was abolished in the absence of Spike and reduced in the presence of an inhibitor of Spike-processing proteases. Serum samples from COVID-19-negative, non-vaccinated individuals, or sera from patients at the moment of first symptoms did not lead to a significant reduction of fusion. In contrast, sera from COVID-19-positive patients as well as sera from vaccinated individuals reduced the fusion. In conclusion, we report a new method measuring fusion-inhibitory antibodies in serum, combining the advantage of a functional full Spike/ACE2 interaction with a high degree of standardization, easily allowing automation in a standard bio-safety environment.
