## supplementary table 1 for "A cellular assay for spike/ACE2 fusion: quantification of fusion-inhibitory antibodies after COVID-19 and vaccination"

### Sheet: Sheet1
					vaccine1	vaccine2	vaccine3
				ID
				#1	BioNTech	Moderna	na
				#2	BioNTech	BioNTech	BioNTech
				#3	BioNTech	BioNTech	BioNTech
				#4	BioNTech	BioNTech	BioNTech
				#5	Sinopharm	Moderna	Moderna
				#6	BioNTech	BioNTech	BioNTech
				#7	BioNTech	BioNTech	na
				#8	Moderna	Moderna	na
				#9	BioNTech	BioNTech	BioNTech
